# The Gut Microbiome and Butyrate Differentiate *Clostridioides difficile* Colonization and Infection in Children

**DOI:** 10.1101/2025.04.16.648821

**Authors:** Maribeth R. Nicholson, Siyuan Ma, Britton A. Strickland, Mia Cecala, Lisa Zhang, Seth Reasoner, Emma R. Guiberson, Matthew J Munneke, Meghan H. Shilts, Eric P. Skaar, Suman R. Das

**Affiliations:** Division of Pediatric Gastroenterology, Hepatology, and Nutrition, Department of Pediatrics, Vanderbilt University Medical Center, Nashville, TN, USA; Department of Pathology, Microbiology, and Immunology, Vanderbilt University Medical Center, Nashville, TN, USA; Division of Molecular Pathogenesis, Department of Pathology, Microbiology & Immunology, Vanderbilt University Medical Center, Nashville, TN, USA; Department of Chemistry and Biochemistry, Middlebury College, Middlebury, VT; Division of Infectious Diseases, Vanderbilt University Medical Center, Nashville, TN

**Author notes:** Corresponding authors: 1. Suman R. Das PhD, Address: Division of Infectious Diseases, Vanderbilt University Medical Center, 1211 21st Avenue South, S2108 Medical Center North, Nashville, TN 37232, 2. Maribeth Nicholson, MD MPH, Maribeth, Address: DOT 10^th^ floor, 2200 Children’s Avenue, Nashville, TN 37232. Denotes co-first authors as contributed equally to the work (Siyuan Ma, Britton A. Strickland).

**Keywords:** toxins, pediatric, carriage, metabolite

## Abstract

**Background and Aims:** Symptomatic *Clostridioides difficile* infection (CDI) can cause significant morbidity and mortality. Conversely, patients can be colonized with toxigenic *C. difficile* in the absence of symptoms, termed asymptomatic colonization. We previously demonstrated that the presence and function of *C. difficile* toxins do not differentiate between asymptomatic colonization and CDI in children, suggesting the influence of other factors. This study aimed to interrogate the intestinal microbiome and butyrate in stool samples from children with CDI and asymptomatic colonization.

**Methods:** Design: Case-control study

Setting: Tertiary care children’s hospital

Participants and measures: Asymptomatic children had stool tested for *C. difficile* by nucleic-acid amplification-based testing (NAAT) and were considered colonized if positive (N=50). Residual stool was also obtained from symptomatic children who tested positive for *C. difficile* by NAAT (N=55). The microbiome was assessed via 16S rRNA sequencing and butyrate via liquid chromatography-mass spectrometry.

**Results:** Compared to clinical co-variates and comorbidities, *C. difficile* symptom status (i.e., asymptomatic colonization versus symptomatic CDI) demonstrated the strongest differential abundance association on gut microbes. Symptomatic CDI was associated with increased abundance of *Escherichia/Shigella* (Benjamini-Hochberg adjusted q=3.94×10^−5^), *Haemophilus* (q=0.022), and *Gemella* (q=0.085), and depleted abundance of gut commensals such as *Faecalibacterium* (q=0.041), *Blautia* (q=0.041), and *Bifidobacterium* (q=0.063). We also observed depletion in the abundance of microbial butyrate producers and fecal butyrate in participants with symptomatic CDI versus asymptomatic colonization.

**Conclusion:** The gut microbiota and butyrate differ between participants with asymptomatic *C. difficile* colonization and symptomatic CDI, suggesting their potential role in symptom development.
