## Supplemental Table 1 for "The Gut Microbiome and Butyrate Differentiate *Clostridioides difficile* Colonization and Infection in Children"

Table S1: Microbial associations with covariates and outcome. Corresponding to Figure 2A.
Level	feature	metadata	coef	stderr	pval	qval
Phyla	Firmicutes	Age	-0.029572251	0.023645870800340855	0.21417337552779067	0.666999053
Phyla	Firmicutes	Female vs. male	0.2263627923487004	0.2490460873863724	0.3657172677031084	0.6770450735031938
Phyla	Firmicutes	CF vs. none/others	-0.372342784	0.499543463	0.45791012304688905	0.8959111103091307
Phyla	Firmicutes	IBD vs. none/others	-0.104992747	0.42075219666303376	0.8034908168386199	0.9056122150316898
Phyla	Firmicutes	Cancer vs. none/others	-0.09732533	0.44065234492195093	0.8256754380395284	0.9056122150316898
Phyla	Firmicutes	Antibiotics	-0.391506868	0.29256874488725376	0.18406892234677852	0.6902584588004195
Phyla	Firmicutes	Acid blockers	0.081651886	0.26438310874152954	0.7581272502565704	0.9662430572083722
Phyla	Firmicutes	Hospitalization	-0.180265109	0.33914077343653687	0.5963021477409158	0.89445322161137375
Phyla	Firmicutes	Surgery	0.41091459106740635	0.3486210627177232	0.241498476	0.9354262957254247
Phyla	Firmicutes	Symptomatic vs. asymptomatic	-0.957819228	0.3596671736863136	0.009110149	0.068326119
Phyla	Proteobacteria	Age	-0.010974973	0.051170185	0.8306374807237774	0.8306374807237774
Phyla	Proteobacteria	Female vs. male	-0.08807931	0.5389412200571082	0.8705305316316533	0.8705305316316533
Phyla	Proteobacteria	CF vs. none/others	1.2592395534603797	1.0810230602624997	0.24702368767795768	0.813883501
Phyla	Proteobacteria	IBD vs. none/others	-0.298204838	0.9105170235398443	0.7440092979965124	0.9056122150316898
Phyla	Proteobacteria	Cancer vs. none/others	-0.578849158	0.9535813828097784	0.5452968040858222	0.9056122150316898
Phyla	Proteobacteria	Antibiotics	0.21917056614640382	0.6331252097748931	0.7299866776429278	0.7929016137445879
Phyla	Proteobacteria	Acid blockers	-0.705368435	0.5721308721730507	0.22069515993081962	0.9644256603076942
Phyla	Proteobacteria	Hospitalization	-0.016127228	0.733908106	0.9825149139605109	0.9825149139605109
Phyla	Proteobacteria	Surgery	-0.18120815	0.7544236604978536	0.8107027896287015	0.9354262957254247
Phyla	Proteobacteria	Symptomatic vs. asymptomatic	4.2261680927889715	0.7783276880004518	4.398865278174232e-7	6.598297917261349e-6
Genera	Bifidobacterium	Age	-0.143749402	0.083426656	0.088165238	0.8034925189390987
Genera	Bifidobacterium	Female vs. male	1.4574667587058812	0.878676978	0.10050833051510252	0.4243345017449973
Genera	Bifidobacterium	CF vs. none/others	-0.784785383	1.7624743493233457	0.6571449358678148	0.9204529476625168
Genera	Bifidobacterium	IBD vs. none/others	0.18540780618516425	1.484485352441547	0.9008717876850114	0.9803604748336888
Genera	Bifidobacterium	Cancer vs. none/others	1.0308367876163107	1.5546964620592025	0.5089231573633899	0.9141991922772069
Genera	Bifidobacterium	Antibiotics	-2.174675563	1.0322323206197384	0.037800917	0.24681775519573648
Genera	Bifidobacterium	Acid blockers	-1.051510847	0.9327886	0.26249483887275493	0.9175445374810702
Genera	Bifidobacterium	Hospitalization	-1.907712182	1.196546362859353	0.1142149446850111	0.5539599653207273
Genera	Bifidobacterium	Surgery	-0.226756731	1.2299944367766011	0.8541314043583645	0.9674345498344742
Genera	Bifidobacterium	Symptomatic vs. asymptomatic	-3.8876802	1.2689669960748449	0.002852732	0.063330659
Genera	Blautia	Age	0.014336491	0.080797106	0.8595460124147145	0.9526526759203703
Genera	Blautia	Female vs. male	1.4002498530533791	0.8509816882310836	0.10321650042445882	0.4243345017449973
Genera	Blautia	CF vs. none/others	-0.423392648	1.7069223778085392	0.8046410565482448	0.9769816679493339
Genera	Blautia	IBD vs. none/others	1.5596986739515863	1.4376954016858716	0.2807580628986884	0.8150980335592717
Genera	Blautia	Cancer vs. none/others	2.244074206598754	1.505693505728155	0.13946908531836263	0.7448335777469801
Genera	Blautia	Antibiotics	-1.618465771	0.9996970723798162	0.1088072088504488	0.49420351464047574
Genera	Blautia	Acid blockers	0.9225368833780115	0.9033877487406773	0.30978213051117004	0.9175445374810702
Genera	Blautia	Hospitalization	-2.116915034	1.1588320497453903	0.070908647	0.5082290498294995
Genera	Blautia	Surgery	0.2274429124653554	1.1912258635253552	0.8489907954015876	0.9674345498344742
Genera	Blautia	Symptomatic vs. asymptomatic	-4.054352275	1.2289700347311276	0.001371377	0.041186259860093104
Genera	Epulopiscium	Age	0.029436904	0.049417891993730166	0.5528252317950972	0.9348054100285293
Genera	Epulopiscium	Female vs. male	-0.241642153	0.5204854899124047	0.643532783	0.8606281796217383
Genera	Epulopiscium	CF vs. none/others	-1.430971489	1.044004051253888	0.1737460237540981	0.7925674782207488
Genera	Epulopiscium	IBD vs. none/others	-1.717967715	0.8793368950708632	0.053708599	0.5486242461758113
Genera	Epulopiscium	Cancer vs. none/others	-1.87174868	0.9209265402830078	0.044927967876955015	0.5175252561186574
Genera	Epulopiscium	Antibiotics	0.00623934	0.6114442034154683	0.9918799399527858	0.9918799399527858
Genera	Epulopiscium	Acid blockers	-1.930698928	0.5525385816016211	7.269528954775764e-4	0.080691771
Genera	Epulopiscium	Hospitalization	0.6332377844773915	0.7087758473295599	0.3739115075772814	0.8019901602587209
Genera	Epulopiscium	Surgery	0.7581655247583762	0.7285888589002834	0.30073291617160924	0.943496053
Genera	Epulopiscium	Symptomatic vs. asymptomatic	-1.083926545	0.751674307	0.15262133807667347	0.4705824590697432
Genera	Escherichia_Shigella	Age	0.056030982	0.070340457	0.4277090382843025	0.9010633718596314
Genera	Escherichia_Shigella	Female vs. male	-0.388744132	0.7408488250191023	0.601007616	0.8606281796217383
Genera	Escherichia_Shigella	CF vs. none/others	4.004306311441661	1.4860148643467344	0.008346736	0.2779463030338583
Genera	Escherichia_Shigella	IBD vs. none/others	0.7688323677721249	1.2516308679783401	0.5405244721300142	0.9141991922772069
Genera	Escherichia_Shigella	Cancer vs. none/others	1.2384905038304452	1.3108287522336037	0.3471756504893383	0.870529661
Genera	Escherichia_Shigella	Antibiotics	-0.752734902	0.8703176715672256	0.3892973547784123	0.7856728432800685
Genera	Escherichia_Shigella	Acid blockers	-1.357546098	0.7864725662691838	0.087611298	0.6056806093484568
Genera	Escherichia_Shigella	Hospitalization	-0.264501132	1.0088576221104537	0.7937572504594193	0.9617519032490789
Genera	Escherichia_Shigella	Surgery	-0.987770548	1.037059073691228	0.3433000441001105	0.943496053
Genera	Escherichia_Shigella	Symptomatic vs. asymptomatic	5.863107301995227	1.069918446901998	3.5505268428596334e-7	3.941084795574193e-5
Genera	Faecalibacterium	Age	-0.015725736	0.088789207	0.859800586	0.9526526759203703
Genera	Faecalibacterium	Female vs. male	0.7886502353200404	0.9351571271738297	0.40118232595548176	0.8246525589084902
Genera	Faecalibacterium	CF vs. none/others	-3.595523223	1.8757637787226953	0.058296631	0.5486242461758113
Genera	Faecalibacterium	IBD vs. none/others	-0.143345193	1.5799060310995723	0.9279000302485085	0.9832420635465442
Genera	Faecalibacterium	Cancer vs. none/others	1.8201609595143837	1.6546302143679923	0.2741234852480856	0.8150980335592717
Genera	Faecalibacterium	Antibiotics	-2.724990718	1.098582795822667	0.014900021038098838	0.15251003160498633
Genera	Faecalibacterium	Acid blockers	0.4258017603322923	0.9927469692003028	0.6689681439638475	0.9636823533191823
Genera	Faecalibacterium	Hospitalization	-1.946431541	1.2734587189173268	0.12975638827332353	0.5539599653207273
Genera	Faecalibacterium	Surgery	0.8172702519250173	1.3090567890657527	0.5339298388399222	0.957146364
Genera	Faecalibacterium	Symptomatic vs. asymptomatic	-4.421828063	1.350534450924397	0.00148419	0.041186259860093104
Genera	Gemella	Age	-0.012634448	0.055182564354378225	0.8193995504926345	0.9526526759203703
Genera	Gemella	Female vs. male	-1.007186048	0.581200915	0.086385814	0.3835530119796515
Genera	Gemella	CF vs. none/others	1.895972586536838	1.165788713769065	0.10722460543114394	0.7001136001680575
Genera	Gemella	IBD vs. none/others	1.4932244363730292	0.981912883	0.13168435395038344	0.7448335777469801
Genera	Gemella	Cancer vs. none/others	2.904089178544272	1.028354023706021	0.005790315	0.22616059373145284
Genera	Gemella	Antibiotics	0.4312291069644419	0.6827701009255205	0.529189378	0.8332749293642115
Genera	Gemella	Acid blockers	-1.162119476	0.6169930486184388	0.062721157	0.6056806093484568
Genera	Gemella	Hospitalization	-0.477034844	0.7914556293306622	0.5481390287990041	0.8655496864460028
Genera	Gemella	Surgery	-1.217522412	0.8135798588747755	0.13787353431983526	0.943496053
Genera	Gemella	Symptomatic vs. asymptomatic	2.4402658057559456	0.8393582594478286	0.004547619	0.084130947
Genera	Haemophilus	Age	-0.051397263	0.07579033	0.49934215894981326	0.9287269273731068
Genera	Haemophilus	Female vs. male	-0.696297985	0.7982486780635634	0.38527717228670455	0.8152846377127373
Genera	Haemophilus	CF vs. none/others	1.4342365590936967	1.6011490617090476	0.37267201504525316	0.8801402908515554
Genera	Haemophilus	IBD vs. none/others	0.36381170865994894	1.3486053457147602	0.7879294242283735	0.971840549
Genera	Haemophilus	Cancer vs. none/others	-0.075831517	1.4123897930339626	0.9572959183637222	0.9897246861679485
Genera	Haemophilus	Antibiotics	0.08549424	0.9377485761767702	0.9275517653339664	0.9622265976828998
Genera	Haemophilus	Acid blockers	-0.815934974	0.8474072781872156	0.3380879847316951	0.9175445374810702
Genera	Haemophilus	Hospitalization	0.6461794712798381	1.0870223937835832	0.5536398895285244	0.8655496864460028
Genera	Haemophilus	Surgery	-1.103302355	1.1174088514299814	0.32599323334553887	0.943496053
Genera	Haemophilus	Symptomatic vs. asymptomatic	4.240563432387286	1.1528141194707562	3.9090195027388825e-4	0.021695058240200796
Genera	Lachnospiraceae_unclassified	Age	0.044921957	0.073102673	0.5403662510603966	0.9348054100285293
Genera	Lachnospiraceae_unclassified	Female vs. male	1.5082701997197099	0.7699413951579125	0.053082986	0.3478354594629751
Genera	Lachnospiraceae_unclassified	CF vs. none/others	-1.688638329	1.5443695383481502	0.2770053682078556	0.8150980335592717
Genera	Lachnospiraceae_unclassified	IBD vs. none/others	-1.104578486	1.3007814606294397	0.3979467637103954	0.8894022595356228
Genera	Lachnospiraceae_unclassified	Cancer vs. none/others	0.8338368263364828	1.362304000795065	0.5419636203296718	0.9141991922772069
Genera	Lachnospiraceae_unclassified	Antibiotics	-2.950804001	0.9044943848831474	0.001540512	0.05699896
Genera	Lachnospiraceae_unclassified	Acid blockers	-0.286881151	0.817356746	0.7263839250241364	0.9636823533191823
Genera	Lachnospiraceae_unclassified	Hospitalization	-1.802645434	1.0484746939611984	0.088850607	0.5539599653207273
Genera	Lachnospiraceae_unclassified	Surgery	-0.322184576	1.0777835951058008	0.7656514092318478	0.9674345498344742
Genera	Lachnospiraceae_unclassified	Symptomatic vs. asymptomatic	-1.799954583	1.1119333309216908	0.10884922856493447	0.38975046357121695
ASVs	Alistipes_putredinis.ASV0038	Age	0.1180961975257059	0.059007784587059395	0.048236076	0.758073998
ASVs	Alistipes_putredinis.ASV0038	Female vs. male	-0.085194958	0.6214893924115155	0.8912592308194663	0.9666037891897221
ASVs	Alistipes_putredinis.ASV0038	CF vs. none/others	-5.010966759	1.246600445284528	1.1750293034699187e-4	0.09905497
ASVs	Alistipes_putredinis.ASV0038	IBD vs. none/others	-3.549350305	1.0499784590240786	0.001055547	0.29660867927662216
ASVs	Alistipes_putredinis.ASV0038	Cancer vs. none/others	-0.516484395	1.0996388699951054	0.6396675006250236	0.9537473336047682
ASVs	Alistipes_putredinis.ASV0038	Antibiotics	-1.66448713	0.7300992896808243	0.024880174	0.4993806392922352
ASVs	Alistipes_putredinis.ASV0038	Acid blockers	0.9429398585279761	0.6597626139804668	0.15625856588248263	0.8610522137183629
ASVs	Alistipes_putredinis.ASV0038	Hospitalization	0.4400886278565661	0.8463188297274892	0.6042837365147659	0.9032113295779214
ASVs	Alistipes_putredinis.ASV0038	Surgery	-0.466734157	0.8699766967796592	0.5928870906291691	0.9745730350072699
ASVs	Alistipes_putredinis.ASV0038	Symptomatic vs. asymptomatic	-2.365073621	0.8975420396703064	0.009839569	0.1894915397501502
ASVs	Bifidobacterium_unclassified.ASV0008	Age	-0.123098862	0.089892687	0.17413774504529816	0.768269422
ASVs	Bifidobacterium_unclassified.ASV0008	Female vs. male	1.532101907564699	0.9467793378327666	0.10896489674383252	0.5888295381734027
ASVs	Bifidobacterium_unclassified.ASV0008	CF vs. none/others	-2.814349171	1.899075927183353	0.14169636063672905	0.8389089423852023
ASVs	Bifidobacterium_unclassified.ASV0008	IBD vs. none/others	-0.839051449	1.5995412348329345	0.6011256676018034	0.9526841961762373
ASVs	Bifidobacterium_unclassified.ASV0008	Cancer vs. none/others	-0.516846298	1.675194096474247	0.7583623968789912	0.9556046346322715
ASVs	Bifidobacterium_unclassified.ASV0008	Antibiotics	-0.999650673	1.1122360743021042	0.3710687069552957	0.8075646428396436
ASVs	Bifidobacterium_unclassified.ASV0008	Acid blockers	-0.919222281	1.005084911212183	0.36275656208051543	0.8787465
ASVs	Bifidobacterium_unclassified.ASV0008	Hospitalization	-1.042523192	1.2892853699331255	0.4207839424598888	0.8500855835619732
ASVs	Bifidobacterium_unclassified.ASV0008	Surgery	0.25937352255043944	1.3253258558620595	0.8452631360725498	0.9745730350072699
ASVs	Bifidobacterium_unclassified.ASV0008	Symptomatic vs. asymptomatic	-5.295403854	1.3673190055566555	1.987246428884531e-4	0.027920812
ASVs	Bifidobacterium_unclassified.ASV0024	Age	-0.11208869	0.082065238	0.17524562978044686	0.768269422
ASVs	Bifidobacterium_unclassified.ASV0024	Female vs. male	1.2060527887445605	0.8643380759450505	0.1661985869303194	0.6868922410201275
ASVs	Bifidobacterium_unclassified.ASV0024	CF vs. none/others	1.3396814388445735	1.7337129861035867	0.44162445751884927	0.9471259003004707
ASVs	Bifidobacterium_unclassified.ASV0024	IBD vs. none/others	0.5761185166430772	1.460260419787988	0.6940825	0.9537473336047682
ASVs	Bifidobacterium_unclassified.ASV0024	Cancer vs. none/others	2.0482854141462306	1.529325772	0.18368984506835123	0.9201250769290681
ASVs	Bifidobacterium_unclassified.ASV0024	Antibiotics	-1.421332943	1.0153875882626875	0.16486687603865227	0.6968999308218271
ASVs	Bifidobacterium_unclassified.ASV0024	Acid blockers	-0.255428696	0.9175666637456635	0.7813350448416856	0.9382698615406566
ASVs	Bifidobacterium_unclassified.ASV0024	Hospitalization	-3.948359558	1.177020232130306	0.001147594	0.079661997
ASVs	Bifidobacterium_unclassified.ASV0024	Surgery	-0.164710261	1.2099224755772813	0.8920073362733203	0.9745730350072699
ASVs	Bifidobacterium_unclassified.ASV0024	Symptomatic vs. asymptomatic	-1.215116014	1.2482590517566725	0.3328287807384601	0.784618662
ASVs	Blautia_unclassified.ASV0004	Age	-0.049091573	0.085050485	0.5651808073505176	0.914991943
ASVs	Blautia_unclassified.ASV0004	Female vs. male	1.1213470867431394	0.895779673	0.21374468001067007	0.6868922410201275
ASVs	Blautia_unclassified.ASV0004	CF vs. none/others	-0.294183005	1.7967794034938498	0.8702968318213075	0.9815528756391593
ASVs	Blautia_unclassified.ASV0004	IBD vs. none/others	1.9297464241568687	1.5133795888032724	0.20540801302680853	0.9265761468183827
ASVs	Blautia_unclassified.ASV0004	Cancer vs. none/others	3.776513063656016	1.5849572975545434	0.019197652800253658	0.5969192997393215
ASVs	Blautia_unclassified.ASV0004	Antibiotics	-1.643176888	1.0523238389382887	0.12177237616160931	0.6479060271076369
ASVs	Blautia_unclassified.ASV0004	Acid blockers	0.13560071307164834	0.9509445311683614	0.8869146060071066	0.9563295172469968
ASVs	Blautia_unclassified.ASV0004	Hospitalization	-2.426905136	1.2198361133236184	0.049548382657350225	0.535503674
ASVs	Blautia_unclassified.ASV0004	Surgery	-0.007814132	1.253935225361263	0.995041071	0.9960035365997144
ASVs	Blautia_unclassified.ASV0004	Symptomatic vs. asymptomatic	-4.246461471	1.2936663521577532	0.001445262	0.081223707
ASVs	Escherichia_Shigella_unclassified.ASV0003	Age	0.060277726599088054	0.070879468	0.397249427	0.8173606276580158
ASVs	Escherichia_Shigella_unclassified.ASV0003	Female vs. male	-0.436687098	0.7465258644100983	0.5599767477894279	0.7869120862760499
ASVs	Escherichia_Shigella_unclassified.ASV0003	CF vs. none/others	3.9164177885176024	1.4974020254457403	0.010380359919055794	0.5381866198609417
ASVs	Escherichia_Shigella_unclassified.ASV0003	IBD vs. none/others	0.6837825043352528	1.2612219714538921	0.5889921241487952	0.9511884303782268
ASVs	Escherichia_Shigella_unclassified.ASV0003	Cancer vs. none/others	1.1233763619788035	1.3208734822918422	0.3972194953410606	0.9471259003004707
ASVs	Escherichia_Shigella_unclassified.ASV0003	Antibiotics	-0.75776514	0.8769868158478277	0.3897570009806285	0.8075646428396436
ASVs	Escherichia_Shigella_unclassified.ASV0003	Acid blockers	-1.292359021	0.7924992151452654	0.10629177518880886	0.8315181392731319
ASVs	Escherichia_Shigella_unclassified.ASV0003	Hospitalization	-0.247606971	1.0165883821079198	0.8080972716057137	0.9664581642117462
ASVs	Escherichia_Shigella_unclassified.ASV0003	Surgery	-1.038647731	1.045005938170608	0.32281560469445947	0.9745730350072699
ASVs	Escherichia_Shigella_unclassified.ASV0003	Symptomatic vs. asymptomatic	5.790306022626491	1.078117108981349	5.654346388670509e-7	1.588871335216413e-4
ASVs	Haemophilus_unclassified.ASV0029	Age	-0.060883744	0.075125473	0.41974159829106317	0.8365063058141047
ASVs	Haemophilus_unclassified.ASV0029	Female vs. male	-0.713443068	0.7912461836067434	0.36953664361510263	0.7312661750411538
ASVs	Haemophilus_unclassified.ASV0029	CF vs. none/others	1.106867763597791	1.587103266536096	0.4872652356364622	0.9471259003004707
ASVs	Haemophilus_unclassified.ASV0029	IBD vs. none/others	0.4059629214359161	1.3367749453428932	0.762036546	0.9573722922191422
ASVs	Haemophilus_unclassified.ASV0029	Cancer vs. none/others	0.001144201	1.3999998549502795	0.9993496315538445	0.9995709096614476
ASVs	Haemophilus_unclassified.ASV0029	Antibiotics	0.025801240110056155	0.9295223436918029	0.977914388	0.9848150774334349
ASVs	Haemophilus_unclassified.ASV0029	Acid blockers	-0.565677223	0.8399735486600087	0.5023157838187932	0.921436094
ASVs	Haemophilus_unclassified.ASV0029	Hospitalization	0.6633908867772264	1.0774866833012633	0.5395912622112136	0.8830226111879097
ASVs	Haemophilus_unclassified.ASV0029	Surgery	-1.273518424	1.1076065811561093	0.25314601656613656	0.9745730350072699
ASVs	Haemophilus_unclassified.ASV0029	Symptomatic vs. asymptomatic	4.282839715748833	1.1427012627843902	3.0764042393534796e-4	0.028815653
ASVs	Ruminococcus_2_bromii.ASV0053	Age	9.705935294407179e-4	0.064799484	0.9880811466145849	0.9902905355190643
ASVs	Ruminococcus_2_bromii.ASV0053	Female vs. male	2.546119379001644	0.6824894747408282	0.000326682	0.091797556
ASVs	Ruminococcus_2_bromii.ASV0053	CF vs. none/others	-2.738971147	1.3689560811531494	0.048301112	0.714348018
ASVs	Ruminococcus_2_bromii.ASV0053	IBD vs. none/others	-0.063104327	1.153035362692137	0.9564706186930134	0.9900304868398575
ASVs	Ruminococcus_2_bromii.ASV0053	Cancer vs. none/others	1.815312916641939	1.207570014792181	0.13611982593759114	0.8270030992476541
ASVs	Ruminococcus_2_bromii.ASV0053	Antibiotics	-1.233689475	0.8017595904404127	0.1272304121545898	0.6479060271076369
ASVs	Ruminococcus_2_bromii.ASV0053	Acid blockers	0.8624915534647484	0.7245192683369465	0.23687397980845842	0.8610522137183629
ASVs	Ruminococcus_2_bromii.ASV0053	Hospitalization	-0.941119341	0.9293862463569285	0.31383896777101045	0.833623513
ASVs	Ruminococcus_2_bromii.ASV0053	Surgery	0.33754789450935563	0.9553661672615682	0.7246413253318584	0.9745730350072699
ASVs	Ruminococcus_2_bromii.ASV0053	Symptomatic vs. asymptomatic	-2.382172548	0.9856370884071246	0.017584111	0.2308907107497781
ASVs	Streptococcus_unclassified.ASV0125	Age	-0.080151239	0.060389108	0.18764181854135237	0.768269422
ASVs	Streptococcus_unclassified.ASV0125	Female vs. male	0.19694494943677207	0.6360379477012446	0.7575175259509204	0.9096684820179856
ASVs	Streptococcus_unclassified.ASV0125	CF vs. none/others	1.2480631859493247	1.2757823359553413	0.3304504368765171	0.944254388
ASVs	Streptococcus_unclassified.ASV0125	IBD vs. none/others	0.8015421625385584	1.0745575907850622	0.45757249073738226	0.9471259003004707
ASVs	Streptococcus_unclassified.ASV0125	Cancer vs. none/others	1.567462261	1.125380511114325	0.16695713176066948	0.8851878117877005
ASVs	Streptococcus_unclassified.ASV0125	Antibiotics	0.7293977092293435	0.7471903132970088	0.3314772137665689	0.8075646428396436
ASVs	Streptococcus_unclassified.ASV0125	Acid blockers	-0.305538458	0.6752071138943694	0.6519437205016578	0.921436094
ASVs	Streptococcus_unclassified.ASV0125	Hospitalization	-3.517111369	0.8661304571460251	1.0125023851712846e-4	0.028451317023313098
ASVs	Streptococcus_unclassified.ASV0125	Surgery	1.4748077962261932	0.8903421353992358	0.10096507035445394	0.9745730350072699
ASVs	Streptococcus_unclassified.ASV0125	Symptomatic vs. asymptomatic	0.6541651849694953	0.9185527602850735	0.47812377858901534	0.8503340619209703
ASVs	Veillonella_unclassified.ASV0045	Age	0.034284229	0.070969784	0.6301607390458467	0.914991943
ASVs	Veillonella_unclassified.ASV0045	Female vs. male	-0.722378465	0.7474771069817178	0.33631282853143707	0.7159386728585896
ASVs	Veillonella_unclassified.ASV0045	CF vs. none/others	-1.508418263	1.4993100538494968	0.3169623450122726	0.944254388
ASVs	Veillonella_unclassified.ASV0045	IBD vs. none/others	-1.870578444	1.262829053122063	0.14188161740073374	0.8389089423852023
ASVs	Veillonella_unclassified.ASV0045	Cancer vs. none/others	-4.47505158	1.3225565734585123	0.001044538	0.29660867927662216
ASVs	Veillonella_unclassified.ASV0045	Antibiotics	-0.548897386	0.878104295	0.5334241585673268	0.8075646428396436
ASVs	Veillonella_unclassified.ASV0045	Acid blockers	0.3799296193520794	0.7935090381498802	0.6331950355837962	0.921436094
ASVs	Veillonella_unclassified.ASV0045	Hospitalization	3.3783313245067617	1.0178837453270349	0.001286511	0.079661997
ASVs	Veillonella_unclassified.ASV0045	Surgery	-1.419899028	1.046337511774918	0.1780250954773177	0.9745730350072699
ASVs	Veillonella_unclassified.ASV0045	Symptomatic vs. asymptomatic	0.9089692661834954	1.0794908736962054	0.4019054996063265	0.8086486998999691
