## Supplemental Table 2 for "The Gut Microbiome and Butyrate Differentiate *Clostridioides difficile* Colonization and Infection in Children"

Table S2: Microbial associations are not senstive to specific cohort strata. Corresponding to Figure 2B.
Level	feature	Strata	coef	stderr	pval	qval
Phyla	Firmicutes	Cancer	-1.28124171	0.3916855791965178	0.003647664	0.016414487982267488
Phyla	Firmicutes	IBD	-0.648295656	0.6610110318567846	0.3384252379750744	0.6042508474714334
Phyla	Firmicutes	Full cohort	-0.957819228	0.3596671736863136	0.009110149	0.068326119
Phyla	Proteobacteria	Cancer	4.140847021542332	1.2173227005914204	0.002687932	0.016414487982267488
Phyla	Proteobacteria	IBD	3.7897935893526618	0.870580976	3.081179975480699e-4	0.003389298
Phyla	Proteobacteria	Full cohort	4.2261680927889715	0.7783276880004518	4.398865278174232e-7	6.598297917261349e-6
Genera	Bifidobacterium	Cancer	-3.66452023	1.4755642395424218	0.02153278	0.2547684923587689
Genera	Bifidobacterium	IBD	-4.542281492	1.63794377	0.011732254364830294	0.23464508729660588
Genera	Bifidobacterium	Full cohort	-3.8876802	1.2689669960748449	0.002852732	0.063330659
Genera	Blautia	Cancer	-4.859629375	1.3177548998529862	0.001367114	0.045570472674961726
Genera	Blautia	IBD	-3.04755317	1.6673326838119895	0.082537806	0.634906203
Genera	Blautia	Full cohort	-4.054352275	1.2289700347311276	0.001371377	0.041186259860093104
Genera	Escherichia_Shigella	Cancer	5.789178400114267	1.3975502946623184	4.6228376392300305e-4	0.045570472674961726
Genera	Escherichia_Shigella	IBD	5.283513671510454	1.3015851731587438	6.124409298378664e-4	0.061244093
Genera	Escherichia_Shigella	Full cohort	5.863107301995227	1.069918446901998	3.5505268428596334e-7	3.941084795574193e-5
Genera	Faecalibacterium	Cancer	-4.308490692	1.1510611678169622	0.001198913	0.045570472674961726
Genera	Faecalibacterium	IBD	-2.275250373	1.6115130047876962	0.17335758531933962	0.710854707
Genera	Faecalibacterium	Full cohort	-4.421828063	1.350534450924397	0.00148419	0.041186259860093104
Genera	Gemella	Cancer	1.8323018093356527	0.8451300449078172	0.041789590285526375	0.3170702015061389
Genera	Gemella	IBD	1.3118673415921418	1.2489841333286242	0.30608510990975013	0.7282518074912597
Genera	Gemella	Full cohort	2.4402658057559456	0.8393582594478286	0.004547619	0.084130947
Genera	Haemophilus	Cancer	2.2387918142332093	0.9122079066126381	0.022929164312289203	0.2547684923587689
Genera	Haemophilus	IBD	3.6982504882638523	1.4763100471579758	0.021005128658034666	0.30007326654335237
Genera	Haemophilus	Full cohort	4.240563432387286	1.1528141194707562	3.9090195027388825e-4	0.021695058240200796
ASVs	Bifidobacterium_unclassified.ASV0008	Cancer	-4.018350102	1.4433616501229642	0.011120671149531847	0.291917618
ASVs	Bifidobacterium_unclassified.ASV0008	IBD	-5.039978984	1.3496245773020985	0.001308207	0.12885842883023457
ASVs	Bifidobacterium_unclassified.ASV0008	Full cohort	-5.295403854	1.3673190055566555	1.987246428884531e-4	0.027920812
ASVs	Blautia_unclassified.ASV0004	Cancer	-5.421079335	1.2958699658259032	4.1912937655684584e-4	0.08204739
ASVs	Blautia_unclassified.ASV0004	IBD	-2.39639084	1.7390474046820783	0.18342961579639236	0.6660479573367472
ASVs	Blautia_unclassified.ASV0004	Full cohort	-4.246461471	1.2936663521577532	0.001445262	0.081223707
ASVs	Escherichia_Shigella_unclassified.ASV0003	Cancer	4.882825213153108	1.3011957363165791	0.001172106	0.08204739
ASVs	Escherichia_Shigella_unclassified.ASV0003	IBD	5.256179429635912	1.294563210532024	6.111479015860981e-4	0.12039613661246133
ASVs	Escherichia_Shigella_unclassified.ASV0003	Full cohort	5.790306022626491	1.078117108981349	5.654346388670509e-7	1.588871335216413e-4
ASVs	Haemophilus_unclassified.ASV0029	Cancer	2.2138803789638333	0.9048539834614071	0.023305243	0.48941010865959533
ASVs	Haemophilus_unclassified.ASV0029	IBD	3.6920179934555692	1.4562825786502243	0.019691166020755182	0.6660479573367472
ASVs	Haemophilus_unclassified.ASV0029	Full cohort	4.282839715748833	1.1427012627843902	3.0764042393534796e-4	0.028815653
