## Supplemental Table 3 for "The Gut Microbiome and Butyrate Differentiate *Clostridioides difficile* Colonization and Infection in Children"

Table S3: Microbial associations are not sensitive to particular set of adjusted covariates. Corresponding to Figure S5.
Level	feature	Adj	coef	stderr	pval	qval
Phyla	Firmicutes	Unadjusted	-0.879801999	0.22128760968079772	1.3044938922454713e-4	9.783704191841036e-4
Phyla	Firmicutes	Adjusted for age, gender, comorbidity	-0.944819397	0.3547289140763396	0.009041832	0.067813741
Phyla	Firmicutes	Fully adjusted	-0.957819228	0.3596671736863136	0.009110149	0.068326119
Phyla	Proteobacteria	Unadjusted	3.6192067713142904	0.48669823022997516	3.18880016791305e-11	4.783200251869575e-10
Phyla	Proteobacteria	Adjusted for age, gender, comorbidity	4.250036252392597	0.7620440363887174	2.1649312388038858e-7	3.247396858205829e-6
Phyla	Proteobacteria	Fully adjusted	4.2261680927889715	0.7783276880004518	4.398865278174232e-7	6.598297917261349e-6
Genera	Bifidobacterium	Unadjusted	-3.519444103	0.849137417	6.995921195127859e-5	0.001553095
Genera	Bifidobacterium	Adjusted for age, gender, comorbidity	-4.171082842	1.333984373330904	0.002326525	0.051648861359409874
Genera	Bifidobacterium	Fully adjusted	-3.8876802	1.2689669960748449	0.002852732	0.063330659
Genera	Blautia	Unadjusted	-3.957776216	0.8035607921199021	3.221252017777359e-6	1.0253124315992855e-4
Genera	Blautia	Adjusted for age, gender, comorbidity	-4.401535462	1.2581411700231029	7.054098875925123e-4	0.026100165840922958
Genera	Blautia	Fully adjusted	-4.054352275	1.2289700347311276	0.001371377	0.041186259860093104
Genera	Escherichia_Shigella	Unadjusted	3.945595019945019	0.6984331980406964	1.439768676715401e-7	1.598143231154095e-5
Genera	Escherichia_Shigella	Adjusted for age, gender, comorbidity	5.753339794221718	1.0794559790817306	6.291306699138347e-7	6.983350436043565e-5
Genera	Escherichia_Shigella	Fully adjusted	5.863107301995227	1.069918446901998	3.5505268428596334e-7	3.941084795574193e-5
Genera	Faecalibacterium	Unadjusted	-2.518911187	0.9023389090006138	0.006253366	0.046274904880536774
Genera	Faecalibacterium	Adjusted for age, gender, comorbidity	-4.679603498	1.3968154493579716	0.001147697	0.031848597196147695
Genera	Faecalibacterium	Fully adjusted	-4.421828063	1.350534450924397	0.00148419	0.041186259860093104
Genera	Gemella	Unadjusted	1.9571848452107232	0.5476203979801807	5.367346694654049e-4	0.009929591
Genera	Gemella	Adjusted for age, gender, comorbidity	2.3042079126303974	0.8536833083726327	0.008188812	0.11361977201748105
Genera	Gemella	Fully adjusted	2.4402658057559456	0.8393582594478286	0.004547619	0.084130947
Genera	Haemophilus	Unadjusted	3.5062936039842696	0.7073234326356121	2.823152497496204e-6	1.0253124315992855e-4
Genera	Haemophilus	Adjusted for age, gender, comorbidity	4.226964021142241	1.1300560390380385	3.093981259562589e-4	0.017171596
Genera	Haemophilus	Fully adjusted	4.240563432387286	1.1528141194707562	3.9090195027388825e-4	0.021695058240200796
ASVs	Bifidobacterium_unclassified.ASV0008	Unadjusted	-3.677974033	0.8655773547678774	4.7210467110475656e-5	0.002211024
ASVs	Bifidobacterium_unclassified.ASV0008	Adjusted for age, gender, comorbidity	-5.372276695	1.352420060830283	1.359550513144399e-4	0.019101684709678806
ASVs	Bifidobacterium_unclassified.ASV0008	Fully adjusted	-5.295403854	1.3673190055566555	1.987246428884531e-4	0.027920812
ASVs	Blautia_unclassified.ASV0004	Unadjusted	-4.000181573	0.8543746721819719	8.69090149072278e-6	6.105358297232753e-4
ASVs	Blautia_unclassified.ASV0004	Adjusted for age, gender, comorbidity	-4.617497196	1.3338388118996622	7.965979046673183e-4	0.055961003
ASVs	Blautia_unclassified.ASV0004	Fully adjusted	-4.246461471	1.2936663521577532	0.001445262	0.081223707
ASVs	Escherichia_Shigella_unclassified.ASV0003	Unadjusted	3.9043389960536583	0.7030072768807164	2.195455307652635e-7	6.169229414503905e-5
ASVs	Escherichia_Shigella_unclassified.ASV0003	Adjusted for age, gender, comorbidity	5.6718524439017965	1.0861645396420387	9.948018188456699e-7	2.7953931109563323e-4
ASVs	Escherichia_Shigella_unclassified.ASV0003	Fully adjusted	5.790306022626491	1.078117108981349	5.654346388670509e-7	1.588871335216413e-4
ASVs	Haemophilus_unclassified.ASV0029	Unadjusted	3.649196882602088	0.7002654059741394	9.692685140136e-7	1.361822262189108e-4
ASVs	Haemophilus_unclassified.ASV0029	Adjusted for age, gender, comorbidity	4.231820366081609	1.1193567186884013	2.6899459693149555e-4	0.025195827
ASVs	Haemophilus_unclassified.ASV0029	Fully adjusted	4.282839715748833	1.1427012627843902	3.0764042393534796e-4	0.028815653
