## Supplemental Table 4 for "The Gut Microbiome and Butyrate Differentiate *Clostridioides difficile* Colonization and Infection in Children"

Table S4: Butyrate producing microbes' associations with symptomatic status. Corresponding to Figure 3B.
Level	feature	coef	stderr	pval	qval
ASVs	Anaerostipes_caccae.ASV0156	-0.17378081	1.0389120331610207	0.8675154222769886	0.9873958172951006
ASVs	Anaerostipes_hadrus.ASV0021	-1.585166017	1.2633917900530995	0.21270173183457958	0.6948886407122237
ASVs	Anaerostipes_hadrus.ASV0061	-0.374638807	0.43780984930862515	0.39433349194761813	0.8086486998999691
ASVs	Blautia_faecis.ASV0048	-2.658867995	0.9963689231693295	0.00897317	0.1894915397501502
ASVs	Faecalibacterium_prausnitzii.ASV0039	-2.483425469	0.9460821886172626	0.010115206748228658	0.1894915397501502
ASVs	Roseburia_hominis.ASV0181	-0.268167735	0.24456600617053817	0.2756592330217487	0.7287349773154206
ASVs	Roseburia_intestinalis.ASV0052	-0.641455228	0.7301040603386513	0.38186903461020716	0.8086486998999691
ASVs	Roseburia_inulinivorans.ASV0100	0.9017988977995488	0.7962027438159842	0.26025269748885377	0.7190324074978506
Genus	Anaerostipes	-2.252278537	1.2506717296581285	0.074932558	0.3133971137884833
Genus	Blautia	-4.054352275	1.2289700347311276	0.001371377	0.041186259860093104
Genus	Butyricicoccus	-2.212487295	0.833213394	0.009305688	0.14457598902566088
Genus	Coprococcus_3	-0.617333039	0.6459712169386869	0.3416920732703418	0.7740371455715906
Genus	Faecalibacterium	-4.421828063	1.350534450924397	0.00148419	0.041186259860093104
Genus	Roseburia	-0.264056474	0.9783908494226294	0.7878376187127774	0.9040210734289051
Genus	Ruminococcus_1	-0.291921644	0.7458295546133106	0.6963835108617882	0.8685232551197583
Genus	Ruminococcus_2	-2.067632774	1.0465626492310534	0.05112781	0.2837593473405181
Genus	Subdoligranulum	-1.808705033	1.3042425083208913	0.16878703621897725	0.5063611086569317
